# TorchLIMIX: GPU-accelerated multivariate genome-wide association studies

**DOI:** 10.64898/2026.04.29.721342

**Authors:** Bibiana M. Horn, Zoran Nikoloski, Christoph Lippert

## Abstract

**Summary:** We introduce TorchLIMIX, a GPU-accelerated PyTorch implementation of the LIMIX multivariate genome-wide association study pipeline. By leveraging batched GPU linear algebra, TorchLIMIX achieves speedups of up to two orders of magnitude over the original CPU-based implementation while maintaining numerically equivalent results and full concordance of significantly associated loci. In simulation studies, replacing the default initialization of the genetic covariance factor with a QR-based strategy reduces genomic inflation factors to near-unity values under the common and interaction effect null hypotheses, ensuring well-calibrated type I error control. Applying TorchLIMIX to metabolic traits of *Arabidopsis thaliana* measured in two experiments uncovered 37 additional associated SNPs at the same significance threshold used in the original univariate GWAS.

**Availability:** The TorchLIMIX pipeline is openly available on GitHub at https://github.com/bi-horn/torchLIMIX. An adapted version of the multivariate association testing part of the original LIMIX pipeline is available at https://github.com/bi-horn/LIMIX_modified.

**Supplementary information:** Supplementary materials are included with this submission.
