## Additional Files: Supplementary Tables S1-S7 for "TorchLIMIX: GPU-accelerated multivariate genome-wide association studies": Supplementary_Data_S3_overview_hits.xlsx

### Sheet: Additional SNPs Overview
Supplementary Data S3: Additional significantly associated SNPs (LOD > 4.8) not reported by Fusari et al. (2017)
Blue = additional SNPs in new QTL regions (25 regions). Orange = additional SNPs in existing Fusari QTL regions (2 regions). LOD = −log₁₀(p-value). LOD_max = highest LOD across all tests. Lead_SNP_LOD = lead SNP and LOD per test. QTL regions defined by contiguous LD chaining (r² ≥ 0.2).
Phenotype	QTL	Chr	Position	Gene	N_SNPs	SNP_Indices	LOD_max	Lead_SNP_LOD	Tests
aINV	55	1	12607581	AT1G34480	1	22645	4.85	LRT21: 4.85 (SNP 22645)	LRT21
aINV	71	1	19160547	AT1G51680	1	31282	5.35	LRT20: 5.35 (SNP 31282)	LRT20
aINV	79	1	20934853	AT1G55970	1	33642	4.85	LRT21: 4.85 (SNP 33642)	LRT21
aINV	80	1	21054212	AT1G56240	1	33737	6.41	LRT20: 5.61 (SNP 33737); LRT21: 6.41 (SNP 33737)	LRT20, LRT21
aINV	302	5	6495374-6495391	AT5G19290	2	172592; 172593	4.81	LRT21: 4.81 (SNP 172592)	LRT21
aINV	303	5	6496103-6497809	AT5G19300	6	172598; 172599; 172605; 172607; 172608; 172609	6.45	LRT20: 5.89 (SNP 172598); LRT21: 6.45 (SNP 172599)	LRT20, LRT21
aINV	304	5	6498133	AT5G19300	1	172611	5.69	LRT20: 5.63 (SNP 172611); LRT21: 5.69 (SNP 172611)	LRT20, LRT21
nINV	24	1	9644111	AT1G27720	1	13407	5.29	LRT10: 5.08 (SNP 13407); LRT20: 5.29 (SNP 13407)	LRT20, LRT10
nINV	26	1	9644566	AT1G27720	1	13409	5.6	LRT10: 5.25 (SNP 13409); LRT20: 5.60 (SNP 13409)	LRT20, LRT10
nINV	27	1	9645164-9645434	AT1G27720	2	13410; 13411	5.24	LRT20: 5.24 (SNP 13411)	LRT20
nINV	28	1	9646021	AT1G27720	1	13414	4.95	LRT20: 4.95 (SNP 13414)	LRT20
nINV	42	1	13090887-13091454	AT1G35530	2	18885; 18886	5.06	LRT21: 5.06 (SNP 18885)	LRT21
nINV	43	1	13091552	AT1G35530	1	18887	5.62	LRT20: 4.85 (SNP 18887); LRT21: 5.62 (SNP 18887)	LRT20, LRT21
nINV	44	1	13093615-13094574	AT1G35530	3	18889; 18891; 18892	5.41	LRT21: 5.41 (SNP 18891)	LRT21
nINV	45	1	13094680	AT1G35530	1	18893	4.95	LRT21: 4.95 (SNP 18893)	LRT21
nINV	46	1	13095899	AT1G35530	1	18896	5.52	LRT21: 5.52 (SNP 18896)	LRT21
nINV	47	1	13096313	AT1G35530	1	18898	5.06	LRT21: 5.06 (SNP 18898)	LRT21
nINV	48	1	13096582	AT1G35530	1	18900	5.06	LRT21: 5.06 (SNP 18900)	LRT21
nINV	53	1	13104231	AT1G35537	1	18917	5.01	LRT21: 5.01 (SNP 18917)	LRT21
nINV	121	2	9823715	AT2G23070	1	54148	4.85	LRT10: 4.85 (SNP 54148)	LRT10
nINV	194	3	14332638	AT3G42180	1	86116	4.97	LRT20: 4.97 (SNP 86116)	LRT20
nINV	217	3	16731451	AT3G45580	1	90121	5.39	LRT10: 5.39 (SNP 90121); LRT20: 5.25 (SNP 90121)	LRT20, LRT10
nINV	306	5	2582527	AT5G08060	1	134082	4.84	LRT20: 4.84 (SNP 134082)	LRT20
nINV	327	5	17538475	AT5G43660	1	158149	5.15	LRT10: 5.03 (SNP 158149); LRT20: 5.15 (SNP 158149)	LRT20, LRT10
nINV	340	5	20878543	AT5G51400	1	164466	4.82	LRT21: 4.82 (SNP 164466)	LRT21
aINV	18	1	4152499	AT1G12240	1	7009	4.98	LRT10: 4.98 (SNP 7009)	LRT10
nINV	23	1	9643471	AT1G27720	1	13405	5.87	LRT10: 5.52 (SNP 13405); LRT20: 5.87 (SNP 13405)	LRT20, LRT10
