## Additional Files: Supplementary Tables S1-S7 for "TorchLIMIX: GPU-accelerated multivariate genome-wide association studies": Supplementary_Data_S4_aINV_MapMan_enrichment.xlsx

### Sheet: Level 1
Supplementary Data S4: MapMan enrichment analysis of aINV activity – Level 1
Fisher’s exact test (one-sided) for over-representation of MapMan bins among 412 GWAS-significant genes vs. 34,052 background genes. FDR correction: Benjamini–Hochberg per level. Blue = FDR < 0.05 (0 bins). Yellow = nominally significant p < 0.05 (2 bins). Bin 35 (not assigned) excluded. fold_enrichment = pct_sig / pct_bg (values > 1 indicate over-representation). odds_ratio: Fisher’s exact test …
bincode	bin_top_name	n_sig_in_bin	n_sig_total	n_bg_in_bin	n_bg_total	pct_sig	pct_bg	fold_enrichment	odds_ratio	p_value	FDR
34	transport	21	412	1021	34052	5.1	3	1.7	1.75	0.0135402	0.352046
26	misc	27	412	1589	34052	6.6	4.7	1.4	1.44	0.0490232	0.428882
27	RNA	47	412	3047	34052	11.4	8.9	1.27	1.32	0.0508593	0.428882
10	cell wall	11	412	562	34052	2.7	1.7	1.62	1.65	0.0819293	0.428882
17	hormone metabolism	11	412	566	34052	2.7	1.7	1.61	1.64	0.0850689	0.428882
30	signalling	22	412	1372	34052	5.3	4	1.33	1.35	0.111259	0.428882
9	mitochondrial electron transport	4	412	153	34052	1	0.4	2.16	2.2	0.115468	0.428882
33	development	13	412	788	34052	3.2	2.3	1.36	1.38	0.162699	0.440718
2	major CHO metabolism	3	412	116	34052	0.7	0.3	2.14	2.18	0.166211	0.440718
20	stress	19	412	1233	34052	4.6	3.6	1.27	1.29	0.169507	0.440718
16	secondary metabolism	9	412	564	34052	2.2	1.7	1.32	1.33	0.246074	0.536576
23	nucleotide metabolism	4	412	210	34052	1	0.6	1.57	1.59	0.25026	0.536576
21	redox regulation	4	412	221	34052	1	0.6	1.5	1.51	0.279479	0.536576
24	biodegradation of xenobiotics	1	412	28	34052	0.2	0.1	2.95	3.03	0.288926	0.536576
7	OPP (oxidative pentose phosphate)	1	412	32	34052	0.2	0.1	2.58	2.64	0.322748	0.55943
25	C1-metabolism	1	412	40	34052	0.2	0.1	2.07	2.1	0.385655	0.626689
1	PS (photosynthesis)	3	412	223	34052	0.7	0.7	1.11	1.11	0.50751	0.776191
31	cell	10	412	830	34052	2.4	2.4	1	1	0.549737	0.794064
15	metal handling	1	412	83	34052	0.2	0.2	1	1	0.636356	0.844256
4	glycolysis	1	412	86	34052	0.2	0.3	0.96	0.96	0.649428	0.844256
11	lipid metabolism	5	412	491	34052	1.2	1.4	0.84	0.84	0.710457	0.879614
32	micro RNA, natural antisense etc	4	412	460	34052	1	1.4	0.72	0.71	0.80925	0.913836
29	protein	52	412	4838	34052	12.6	14.2	0.89	0.87	0.841162	0.913836
3	minor CHO metabolism	1	412	170	34052	0.2	0.5	0.49	0.48	0.874391	0.913836
13	amino acid metabolism	2	412	299	34052	0.5	0.9	0.55	0.55	0.878689	0.913836
28	DNA	5	412	3122	34052	1.2	9.2	0.13	0.12	1	1

### Sheet: Level 2
Supplementary Data S4: MapMan enrichment analysis of aINV activity – Level 2
Fisher’s exact test (one-sided) for over-representation of MapMan bins among 412 GWAS-significant genes vs. 34,052 background genes. FDR correction: Benjamini–Hochberg per level. Blue = FDR < 0.05 (0 bins). Yellow = nominally significant p < 0.05 (10 bins). Bin 35 (not assigned) excluded. fold_enrichment = pct_sig / pct_bg (values > 1 indicate over-representation). odds_ratio: Fisher’s exact test…
bincode	bin_top_name	n_sig_in_bin	n_sig_total	n_bg_in_bin	n_bg_total	pct_sig	pct_bg	fold_enrichment	odds_ratio	p_value	FDR
26.4	misc	4	412	73	34052	1	0.2	4.53	4.77	0.0119352	0.396607
34.99	transport	5	412	130	34052	1.2	0.4	3.18	3.29	0.0212001	0.396607
10.8	cell wall	4	412	90	34052	1	0.3	3.67	3.83	0.0239117	0.396607
11.9	lipid metabolism	5	412	141	34052	1.2	0.4	2.93	3.03	0.0288044	0.396607
17.6	hormone metabolism	3	412	56	34052	0.7	0.2	4.43	4.65	0.0304024	0.396607
16.7	secondary metabolism	2	412	23	34052	0.5	0.1	7.19	7.81	0.0312477	0.396607
30.4	signalling	3	412	57	34052	0.7	0.2	4.35	4.56	0.0318118	0.396607
26.24	misc	2	412	26	34052	0.5	0.1	6.36	6.83	0.0392025	0.396607
29.8	protein	2	412	26	34052	0.5	0.1	6.36	6.83	0.0392025	0.396607
25.8	C1-metabolism	1	412	4	34052	0.2	0	20.66	27.28	0.0475274	0.396607
26.18	misc	3	412	72	34052	0.7	0.2	3.44	3.57	0.0569039	0.396607
24.1	biodegradation of xenobiotics	1	412	5	34052	0.2	0	16.53	20.46	0.0590528	0.396607
9.4	mitochondrial electron transport	1	412	5	34052	0.2	0	16.53	20.46	0.0590528	0.396607
2.2	major CHO metabolism	3	412	74	34052	0.7	0.2	3.35	3.47	0.0607888	0.396607
27.3	RNA	38	412	2434	34052	9.2	7.1	1.29	1.32	0.0646642	0.396607
31.5	cell	1	412	6	34052	0.2	0	13.78	16.37	0.0704391	0.405025
30.9	signalling	1	412	7	34052	0.2	0	11.81	13.64	0.081688	0.417516
9.2	mitochondrial electron transport	1	412	7	34052	0.2	0	11.81	13.64	0.081688	0.417516
30.99	signalling	1	412	8	34052	0.2	0	10.33	11.69	0.0928011	0.449353
34.14	transport	2	412	46	34052	0.5	0.1	3.59	3.72	0.106846	0.458505
10.5	cell wall	3	412	95	34052	0.7	0.3	2.61	2.67	0.108391	0.458505
15.1	metal handling	1	412	10	34052	0.2	0	8.27	9.09	0.114626	0.458505
7.2	OPP (oxidative pentose phosphate)	1	412	10	34052	0.2	0	8.27	9.09	0.114626	0.458505
29.5	protein	32	412	2136	34052	7.8	6.3	1.24	1.26	0.125344	0.466235
17.5	hormone metabolism	3	412	102	34052	0.7	0.3	2.43	2.49	0.126694	0.466235
34.6	transport	1	412	12	34052	0.2	0	6.89	7.44	0.135928	0.473427
23.3	nucleotide metabolism	2	412	54	34052	0.5	0.2	3.06	3.15	0.138941	0.473427
10.1	cell wall	2	412	56	34052	0.5	0.2	2.95	3.03	0.147262	0.480602
33.99	development	12	412	710	34052	2.9	2.1	1.4	1.42	0.15562	0.480602
9.6	mitochondrial electron transport	1	412	14	34052	0.2	0	5.9	6.29	0.156718	0.480602
30.7	signalling	1	412	15	34052	0.2	0	5.51	5.84	0.166925	0.495391
21.2	redox regulation	2	412	62	34052	0.5	0.2	2.67	2.73	0.172779	0.49674
26.16	misc	2	412	64	34052	0.5	0.2	2.58	2.64	0.181439	0.502734
34.3	transport	2	412	65	34052	0.5	0.2	2.54	2.6	0.185793	0.502734
33.3	development	1	412	18	34052	0.2	0.1	4.59	4.81	0.196813	0.513728
34.18	transport	1	412	19	34052	0.2	0.1	4.35	4.54	0.206536	0.513728
27.1	RNA	6	412	328	34052	1.5	1	1.51	1.53	0.208202	0.513728
21.1	redox regulation	2	412	71	34052	0.5	0.2	2.33	2.37	0.212192	0.513728
26.12	misc	2	412	74	34052	0.5	0.2	2.23	2.27	0.225526	0.518952
17.8	hormone metabolism	1	412	21	34052	0.2	0.1	3.94	4.09	0.225631	0.518952
20.1	stress	12	412	777	34052	2.9	2.3	1.28	1.29	0.234541	0.526288
34.2	transport	2	412	79	34052	0.5	0.2	2.09	2.13	0.24787	0.542953
26.1	misc	1	412	28	34052	0.2	0.1	2.95	3.03	0.288926	0.59154
9.7	mitochondrial electron transport	1	412	28	34052	0.2	0.1	2.95	3.03	0.288926	0.59154
1.1	PS (photosynthesis)	3	412	155	34052	0.7	0.5	1.6	1.62	0.28934	0.59154
16.8	secondary metabolism	2	412	95	34052	0.5	0.3	1.74	1.76	0.319418	0.632949
34.8	transport	1	412	33	34052	0.2	0.1	2.5	2.56	0.33095	0.632949
30.2	signalling	8	412	542	34052	1.9	1.6	1.22	1.23	0.334761	0.632949
34.12	transport	2	412	99	34052	0.5	0.3	1.67	1.69	0.337114	0.632949
26.21	misc	2	412	106	34052	0.5	0.3	1.56	1.57	0.367728	0.65806
31.1	cell	6	412	407	34052	1.5	1.2	1.22	1.22	0.370589	0.65806
34.15	transport	1	412	40	34052	0.2	0.1	2.07	2.1	0.385655	0.65806
3.5	minor CHO metabolism	1	412	41	34052	0.2	0.1	2.02	2.04	0.393096	0.65806
30.8	signalling	1	412	41	34052	0.2	0.1	2.02	2.04	0.393096	0.65806
34.19	transport	1	412	42	34052	0.2	0.1	1.97	1.99	0.400448	0.65806
26.3	misc	2	412	114	34052	0.5	0.3	1.45	1.46	0.402017	0.65806
30.1	signalling	1	412	43	34052	0.2	0.1	1.92	1.95	0.407711	0.65806
4.1	glycolysis	1	412	51	34052	0.2	0.1	1.62	1.63	0.462743	0.72317
34.16	transport	2	412	129	34052	0.5	0.4	1.28	1.29	0.463772	0.72317
23.2	nucleotide metabolism	1	412	53	34052	0.2	0.2	1.56	1.57	0.475684	0.729383
17.3	hormone metabolism	1	412	58	34052	0.2	0.2	1.43	1.43	0.506694	0.740136
23.1	nucleotide metabolism	1	412	58	34052	0.2	0.2	1.43	1.43	0.506694	0.740136
16.2	secondary metabolism	2	412	143	34052	0.5	0.4	1.16	1.16	0.517898	0.740136
30.3	signalling	3	412	232	34052	0.7	0.7	1.07	1.07	0.534033	0.740136
17.1	hormone metabolism	1	412	63	34052	0.2	0.2	1.31	1.32	0.535873	0.740136
34.13	transport	1	412	63	34052	0.2	0.2	1.31	1.32	0.535873	0.740136
10.2	cell wall	1	412	65	34052	0.2	0.2	1.27	1.28	0.547057	0.740136
16.5	secondary metabolism	1	412	65	34052	0.2	0.2	1.27	1.28	0.547057	0.740136
16.1	secondary metabolism	2	412	158	34052	0.5	0.5	1.05	1.05	0.57172	0.743586
26.10	misc	3	412	246	34052	0.7	0.7	1.01	1.01	0.573636	0.743586
26.13	misc	1	412	70	34052	0.2	0.2	1.18	1.18	0.573855	0.743586
10.7	cell wall	1	412	72	34052	0.2	0.2	1.15	1.15	0.584126	0.746383
26.8	misc	1	412	75	34052	0.2	0.2	1.1	1.1	0.59907	0.754993
20.2	stress	5	412	446	34052	1.2	1.3	0.93	0.92	0.628916	0.777027
26.2	misc	2	412	177	34052	0.5	0.5	0.93	0.93	0.633446	0.777027
27.4	RNA	2	412	186	34052	0.5	0.5	0.89	0.89	0.660169	0.789727
29.4	protein	8	412	736	34052	1.9	2.2	0.9	0.9	0.668732	0.789727
29.1	protein	1	412	92	34052	0.2	0.3	0.9	0.9	0.674183	0.789727
26.28	misc	1	412	93	34052	0.2	0.3	0.89	0.89	0.678135	0.789727
17.2	hormone metabolism	2	412	196	34052	0.5	0.6	0.84	0.84	0.688006	0.791207
27.2	RNA	1	412	100	34052	0.2	0.3	0.83	0.82	0.704497	0.80017
30.11	signalling	1	412	106	34052	0.2	0.3	0.78	0.78	0.725372	0.804026
31.2	cell	1	412	106	34052	0.2	0.3	0.78	0.78	0.725372	0.804026
13.1	amino acid metabolism	2	412	215	34052	0.5	0.6	0.77	0.77	0.735722	0.805791
26.7	misc	1	412	112	34052	0.2	0.3	0.74	0.73	0.744775	0.806109
28.99	DNA	2	412	228	34052	0.5	0.7	0.73	0.72	0.764676	0.818025
31.3	cell	1	412	129	34052	0.2	0.4	0.64	0.64	0.792637	0.838191
30.5	signalling	2	412	256	34052	0.5	0.8	0.65	0.64	0.817815	0.854988
31.4	cell	1	412	178	34052	0.2	0.5	0.46	0.46	0.886104	0.915972
29.3	protein	1	412	299	34052	0.2	0.9	0.28	0.27	0.97416	0.995808
29.2	protein	8	412	1443	34052	1.9	4.2	0.46	0.44	0.996614	1
28.1	DNA	3	412	2816	34052	0.7	8.3	0.09	0.08	1	1

### Sheet: Level 3
Supplementary Data S4: MapMan enrichment analysis of aINV activity – Level 3
Fisher’s exact test (one-sided) for over-representation of MapMan bins among 412 GWAS-significant genes vs. 34,052 background genes. FDR correction: Benjamini–Hochberg per level. Blue = FDR < 0.05 (0 bins). Yellow = nominally significant p < 0.05 (11 bins). Bin 35 (not assigned) excluded. fold_enrichment = pct_sig / pct_bg (values > 1 indicate over-representation). odds_ratio: Fisher’s exact test…
bincode	bin_top_name	n_sig_in_bin	n_sig_total	n_bg_in_bin	n_bg_total	pct_sig	pct_bg	fold_enrichment	odds_ratio	p_value	FDR
10.8.2	cell wall	2	412	12	34052	0.5	0	13.78	16.4	0.00889538	0.313667
27.3.69	RNA	3	412	40	34052	0.7	0.1	6.2	6.66	0.012475	0.313667
10.5.4	cell wall	2	412	16	34052	0.5	0	10.33	11.72	0.0156661	0.313667
17.6.3	hormone metabolism	2	412	17	34052	0.5	0	9.72	10.93	0.0176144	0.313667
30.4.1	signalling	2	412	19	34052	0.5	0.1	8.7	9.65	0.0217989	0.313667
7.2.2	OPP (oxidative pentose phosphate)	1	412	2	34052	0.2	0	41.33	81.85	0.0240522	0.313667
26.3.2	misc	2	412	22	34052	0.5	0.1	7.51	8.2	0.0287567	0.313667
27.3.6	RNA	5	412	147	34052	1.2	0.4	2.81	2.9	0.0335942	0.313667
29.1.12	protein	1	412	3	34052	0.2	0	27.55	40.92	0.0358611	0.313667
21.2.1	redox regulation	2	412	25	34052	0.5	0.1	6.61	7.13	0.0364729	0.313667
30.2.21	signalling	1	412	4	34052	0.2	0	20.66	27.28	0.0475274	0.356339
27.3.9	RNA	2	412	30	34052	0.5	0.1	5.51	5.86	0.0508488	0.356339
29.5.11	protein	26	412	1541	34052	6.3	4.5	1.39	1.43	0.0563699	0.356339
10.1.2	cell wall	1	412	5	34052	0.2	0	16.53	20.46	0.0590528	0.356339
11.9.4	lipid metabolism	2	412	36	34052	0.5	0.1	4.59	4.82	0.070272	0.356339
20.1.5	stress	1	412	6	34052	0.2	0	13.78	16.37	0.0704391	0.356339
31.5.1	cell	1	412	6	34052	0.2	0	13.78	16.37	0.0704391	0.356339
9.2.1	mitochondrial electron transport	1	412	7	34052	0.2	0	11.81	13.64	0.081688	0.368169
29.5.4	protein	2	412	41	34052	0.5	0.1	4.03	4.2	0.0879829	0.368169
17.5.1	hormone metabolism	2	412	42	34052	0.5	0.1	3.94	4.1	0.09167	0.368169
2.2.1	major CHO metabolism	2	412	42	34052	0.5	0.1	3.94	4.1	0.09167	0.368169
20.1.7	stress	10	412	511	34052	2.4	1.5	1.62	1.65	0.0941826	0.368169
23.3.2	nucleotide metabolism	1	412	9	34052	0.2	0	9.18	10.23	0.10378	0.371878
30.2.5	signalling	1	412	9	34052	0.2	0	9.18	10.23	0.10378	0.371878
27.3.64	RNA	1	412	11	34052	0.2	0	7.51	8.18	0.125342	0.398296
27.3.24	RNA	3	412	105	34052	0.7	0.3	2.36	2.41	0.134856	0.398296
27.3.46	RNA	1	412	12	34052	0.2	0	6.89	7.44	0.135928	0.398296
30.2.10	signalling	1	412	12	34052	0.2	0	6.89	7.44	0.135928	0.398296
34.19.2	transport	1	412	12	34052	0.2	0	6.89	7.44	0.135928	0.398296
11.9.3	lipid metabolism	2	412	54	34052	0.5	0.2	3.06	3.15	0.138941	0.398296
23.3.1	nucleotide metabolism	1	412	14	34052	0.2	0	5.9	6.29	0.156718	0.413968
10.8.1	cell wall	2	412	59	34052	0.5	0.2	2.8	2.87	0.159925	0.413968
27.3.49	RNA	1	412	15	34052	0.2	0	5.51	5.84	0.166925	0.413968
27.3.52	RNA	1	412	15	34052	0.2	0	5.51	5.84	0.166925	0.413968
1.1.1	PS (photosynthesis)	2	412	61	34052	0.5	0.2	2.71	2.78	0.168475	0.413968
17.3.2	hormone metabolism	1	412	17	34052	0.2	0	4.86	5.11	0.186971	0.419114
27.1.1	RNA	2	412	69	34052	0.5	0.2	2.4	2.44	0.203346	0.419114
17.8.1	hormone metabolism	1	412	19	34052	0.2	0.1	4.35	4.54	0.206536	0.419114
27.3.54	RNA	1	412	19	34052	0.2	0.1	4.35	4.54	0.206536	0.419114
13.1.4	amino acid metabolism	1	412	20	34052	0.2	0.1	4.13	4.31	0.216142	0.419114
16.8.4	secondary metabolism	1	412	20	34052	0.2	0.1	4.13	4.31	0.216142	0.419114
20.2.3	stress	2	412	74	34052	0.5	0.2	2.23	2.27	0.225526	0.419114
16.1.4	secondary metabolism	1	412	21	34052	0.2	0.1	3.94	4.09	0.225631	0.419114
17.2.1	hormone metabolism	1	412	21	34052	0.2	0.1	3.94	4.09	0.225631	0.419114
23.1.1	nucleotide metabolism	1	412	22	34052	0.2	0.1	3.76	3.9	0.235006	0.419114
27.3.4	RNA	1	412	22	34052	0.2	0.1	3.76	3.9	0.235006	0.419114
13.1.1	amino acid metabolism	1	412	23	34052	0.2	0.1	3.59	3.72	0.244268	0.419114
27.3.27	RNA	1	412	23	34052	0.2	0.1	3.59	3.72	0.244268	0.419114
29.5.2	protein	1	412	23	34052	0.2	0.1	3.59	3.72	0.244268	0.419114
30.2.1	signalling	1	412	23	34052	0.2	0.1	3.59	3.72	0.244268	0.419114
17.1.1	hormone metabolism	1	412	24	34052	0.2	0.1	3.44	3.56	0.253418	0.419114
27.3.5	RNA	1	412	24	34052	0.2	0.1	3.44	3.56	0.253418	0.419114
16.8.1	secondary metabolism	1	412	26	34052	0.2	0.1	3.18	3.27	0.271387	0.434682
27.3.11	RNA	3	412	150	34052	0.7	0.4	1.65	1.67	0.27294	0.434682
29.4.1	protein	3	412	153	34052	0.7	0.4	1.62	1.64	0.28277	0.442149
10.2.1	cell wall	1	412	28	34052	0.2	0.1	2.95	3.03	0.288926	0.443707
30.2.24	signalling	1	412	29	34052	0.2	0.1	2.85	2.92	0.297536	0.448914
27.3.7	RNA	1	412	30	34052	0.2	0.1	2.76	2.82	0.306042	0.453787
17.6.1	hormone metabolism	1	412	31	34052	0.2	0.1	2.67	2.73	0.314446	0.4544
2.2.2	major CHO metabolism	1	412	32	34052	0.2	0.1	2.58	2.64	0.322748	0.4544
16.1.1	secondary metabolism	1	412	33	34052	0.2	0.1	2.5	2.56	0.33095	0.4544
27.1.2	RNA	1	412	34	34052	0.2	0.1	2.43	2.48	0.339053	0.4544
29.2.4	protein	1	412	34	34052	0.2	0.1	2.43	2.48	0.339053	0.4544
17.5.2	hormone metabolism	1	412	35	34052	0.2	0.1	2.36	2.4	0.347058	0.4544
31.3.1	cell	1	412	35	34052	0.2	0.1	2.36	2.4	0.347058	0.4544
27.3.67	RNA	3	412	173	34052	0.7	0.5	1.43	1.44	0.348725	0.4544
29.5.7	protein	1	412	38	34052	0.2	0.1	2.18	2.21	0.370497	0.475563
27.3.99	RNA	5	412	335	34052	1.2	1	1.23	1.24	0.381657	0.480671
26.4.1	misc	1	412	40	34052	0.2	0.1	2.07	2.1	0.385655	0.480671
27.3.20	RNA	1	412	41	34052	0.2	0.1	2.02	2.04	0.393096	0.482947
11.9.2	lipid metabolism	1	412	45	34052	0.2	0.1	1.84	1.86	0.421975	0.504026
29.5.9	protein	1	412	45	34052	0.2	0.1	1.84	1.86	0.421975	0.504026
30.2.3	signalling	1	412	46	34052	0.2	0.1	1.8	1.82	0.428978	0.505371
10.5.1	cell wall	1	412	47	34052	0.2	0.1	1.76	1.78	0.435896	0.506582
16.2.1	secondary metabolism	1	412	50	34052	0.2	0.1	1.65	1.67	0.456153	0.523056
27.1.19	RNA	1	412	55	34052	0.2	0.2	1.5	1.51	0.488315	0.552567
28.1.3	DNA	1	412	57	34052	0.2	0.2	1.45	1.46	0.500642	0.558099
30.2.99	signalling	2	412	140	34052	0.5	0.4	1.18	1.18	0.506607	0.558099
16.5.1	secondary metabolism	1	412	59	34052	0.2	0.2	1.4	1.41	0.512673	0.558099
27.3.3	RNA	1	412	115	34052	0.2	0.3	0.72	0.72	0.753957	0.810504
20.2.99	stress	1	412	119	34052	0.2	0.3	0.69	0.69	0.76569	0.812955
29.2.1	protein	4	412	448	34052	1	1.3	0.74	0.73	0.792721	0.831391
17.2.3	hormone metabolism	1	412	149	34052	0.2	0.4	0.55	0.55	0.837608	0.867412
29.3.4	protein	1	412	154	34052	0.2	0.5	0.54	0.53	0.847239	0.867412
20.2.1	stress	1	412	186	34052	0.2	0.5	0.44	0.44	0.896727	0.907276
29.2.7	protein	3	412	688	34052	0.7	2	0.36	0.35	0.990174	0.990174

### Sheet: Level 4
Supplementary Data S4: MapMan enrichment analysis of aINV activity – Level 4
Fisher’s exact test (one-sided) for over-representation of MapMan bins among 412 GWAS-significant genes vs. 34,052 background genes. FDR correction: Benjamini–Hochberg per level. Blue = FDR < 0.05 (0 bins). Yellow = nominally significant p < 0.05 (8 bins). Bin 35 (not assigned) excluded. fold_enrichment = pct_sig / pct_bg (values > 1 indicate over-representation). odds_ratio: Fisher’s exact test …
bincode	bin_top_name	n_sig_in_bin	n_sig_total	n_bg_in_bin	n_bg_total	pct_sig	pct_bg	fold_enrichment	odds_ratio	p_value	FDR
2.2.1.3	major CHO metabolism	2	412	16	34052	0.5	0	10.33	11.72	0.0156661	0.152553
16.1.4.6	secondary metabolism	1	412	2	34052	0.2	0	41.33	81.85	0.0240522	0.152553
2.2.2.2	major CHO metabolism	1	412	2	34052	0.2	0	41.33	81.85	0.0240522	0.152553
16.1.1.1	secondary metabolism	1	412	3	34052	0.2	0	27.55	40.92	0.0358611	0.152553
17.6.1.12	hormone metabolism	1	412	3	34052	0.2	0	27.55	40.92	0.0358611	0.152553
29.4.1.51	protein	1	412	3	34052	0.2	0	27.55	40.92	0.0358611	0.152553
29.5.11.4	protein	23	412	1287	34052	5.6	3.8	1.48	1.51	0.0418275	0.152553
9.2.1.2	mitochondrial electron transport	1	412	4	34052	0.2	0	20.66	27.28	0.0475274	0.152553
17.3.2.99	hormone metabolism	1	412	5	34052	0.2	0	16.53	20.46	0.0590528	0.152553
23.1.1.10	nucleotide metabolism	1	412	5	34052	0.2	0	16.53	20.46	0.0590528	0.152553
23.3.1.1	nucleotide metabolism	1	412	5	34052	0.2	0	16.53	20.46	0.0590528	0.152553
23.3.2.2	nucleotide metabolism	1	412	5	34052	0.2	0	16.53	20.46	0.0590528	0.152553
11.9.4.13	lipid metabolism	1	412	6	34052	0.2	0	13.78	16.37	0.0704391	0.155972
13.1.4.4	amino acid metabolism	1	412	6	34052	0.2	0	13.78	16.37	0.0704391	0.155972
13.1.1.1	amino acid metabolism	1	412	8	34052	0.2	0	10.33	11.69	0.0928011	0.179802
16.2.1.3	secondary metabolism	1	412	8	34052	0.2	0	10.33	11.69	0.0928011	0.179802
1.1.1.2	PS (photosynthesis)	2	412	45	34052	0.5	0.1	3.67	3.81	0.102991	0.187808
11.9.3.1	lipid metabolism	1	412	12	34052	0.2	0	6.89	7.44	0.135928	0.234098
11.9.3.3	lipid metabolism	1	412	13	34052	0.2	0	6.36	6.82	0.146386	0.23884
29.4.1.59	protein	1	412	20	34052	0.2	0.1	4.13	4.31	0.216142	0.33502
29.5.11.5	protein	1	412	24	34052	0.2	0.1	3.44	3.56	0.253418	0.374093
11.9.2.1	lipid metabolism	1	412	31	34052	0.2	0.1	2.67	2.73	0.314446	0.427477
16.5.1.1	secondary metabolism	1	412	32	34052	0.2	0.1	2.58	2.64	0.322748	0.427477
29.3.4.3	protein	1	412	33	34052	0.2	0.1	2.5	2.56	0.33095	0.427477
10.5.1.1	cell wall	1	412	45	34052	0.2	0.1	1.84	1.86	0.421975	0.490166
28.1.3.2	DNA	1	412	47	34052	0.2	0.1	1.76	1.78	0.435896	0.490166
29.2.1.2	protein	4	412	280	34052	1	0.8	1.18	1.19	0.439822	0.490166
29.4.1.57	protein	1	412	48	34052	0.2	0.1	1.72	1.74	0.442731	0.490166
29.5.11.20	protein	1	412	61	34052	0.2	0.2	1.35	1.36	0.524414	0.560581
20.1.7.12	stress	2	412	193	34052	0.5	0.6	0.86	0.85	0.679857	0.702519
29.2.7.1	protein	3	412	630	34052	0.7	1.9	0.39	0.39	0.982768	0.982768

### Sheet: Level 5
Supplementary Data S4: MapMan enrichment analysis of aINV activity – Level 5
Fisher’s exact test (one-sided) for over-representation of MapMan bins among 412 GWAS-significant genes vs. 34,052 background genes. FDR correction: Benjamini–Hochberg per level. Blue = FDR < 0.05 (1 bins). Yellow = nominally significant p < 0.05 (3 bins). Bin 35 (not assigned) excluded. fold_enrichment = pct_sig / pct_bg (values > 1 indicate over-representation). odds_ratio: Fisher’s exact test …
bincode	bin_top_name	n_sig_in_bin	n_sig_total	n_bg_in_bin	n_bg_total	pct_sig	pct_bg	fold_enrichment	odds_ratio	p_value	FDR
2.2.1.3.3	major CHO metabolism	2	412	2	34052	0.5	0	82.65	Inf	0.000146038	0.00160642
29.5.11.4.3	protein	16	412	790	34052	3.9	2.3	1.67	1.72	0.032434	0.131491
13.1.4.4.3	amino acid metabolism	1	412	3	34052	0.2	0	27.55	40.92	0.0358611	0.131491
28.1.3.2.1	DNA	1	412	16	34052	0.2	0	5.17	5.45	0.177009	0.432406
16.5.1.1.1	secondary metabolism	1	412	24	34052	0.2	0.1	3.44	3.56	0.253418	0.432406
29.2.7.1.6	protein	1	412	25	34052	0.2	0.1	3.31	3.41	0.262457	0.432406
29.2.7.1.1	protein	1	412	33	34052	0.2	0.1	2.5	2.56	0.33095	0.432406
29.5.11.4.2	protein	7	412	469	34052	1.7	1.4	1.23	1.24	0.340875	0.432406
29.2.1.2.1	protein	2	412	107	34052	0.5	0.3	1.54	1.56	0.372058	0.432406
29.2.7.1.8	protein	1	412	41	34052	0.2	0.1	2.02	2.04	0.393096	0.432406
29.2.1.2.2	protein	2	412	173	34052	0.5	0.5	0.96	0.95	0.621052	0.621052
