## Additional Files: Supplementary Tables S1-S7 for "TorchLIMIX: GPU-accelerated multivariate genome-wide association studies": Supplementary_Data_S5_nINV_MapMan_enrichment.xlsx

### Sheet: Level 1
Supplementary Data S5: MapMan enrichment analysis of nINV activity – Level 1
Fisher’s exact test (one-sided) for over-representation of MapMan bins among 280 GWAS-significant genes vs. 34,052 background genes. FDR correction: Benjamini–Hochberg per level. Blue = FDR < 0.05 (0 bins). Yellow = nominally significant p < 0.05 (4 bins). Bin 35 (not assigned) excluded. fold_enrichment = pct_sig / pct_bg (values > 1 indicate over-representation). odds_ratio: Fisher’s exact test …
bincode	bin_top_name	n_sig_in_bin	n_sig_total	n_bg_in_bin	n_bg_total	pct_sig	pct_bg	fold_enrichment	odds_ratio	p_value	FDR
25	C1-metabolism	3	280	40	34052	1.1	0.1	9.12	9.87	0.00434037	0.104169
30	signalling	19	280	1372	34052	6.8	4	1.68	1.74	0.0193894	0.221613
27	RNA	35	280	3047	34052	12.5	8.9	1.4	1.46	0.0277016	0.221613
34	transport	14	280	1021	34052	5	3	1.67	1.71	0.0441083	0.26465
19	tetrapyrrole synthesis	2	280	48	34052	0.7	0.1	5.07	5.27	0.0593502	0.284881
14	S-assimilation	1	280	14	34052	0.4	0	8.69	9.31	0.109183	0.436731
12	N-metabolism	1	280	29	34052	0.4	0.1	4.19	4.32	0.213013	0.596992
31	cell	9	280	830	34052	3.2	2.4	1.32	1.33	0.245885	0.596992
2	major CHO metabolism	2	280	116	34052	0.7	0.3	2.1	2.12	0.247157	0.596992
23	nucleotide metabolism	3	280	210	34052	1.1	0.6	1.74	1.76	0.249325	0.596992
21	redox regulation	3	280	221	34052	1.1	0.6	1.65	1.67	0.273621	0.596992
10	cell wall	6	280	562	34052	2.1	1.7	1.3	1.31	0.317059	0.607108
26	misc	15	280	1589	34052	5.4	4.7	1.15	1.16	0.32885	0.607108
11	lipid metabolism	5	280	491	34052	1.8	1.4	1.24	1.25	0.378528	0.648905
8	TCA / org. transformation	1	280	92	34052	0.4	0.3	1.32	1.33	0.532632	0.843683
20	stress	10	280	1233	34052	3.6	3.6	0.99	0.99	0.562455	0.843683
29	protein	38	280	4838	34052	13.6	14.2	0.96	0.95	0.646097	0.86304
16	secondary metabolism	4	280	564	34052	1.4	1.7	0.86	0.86	0.683672	0.86304
17	hormone metabolism	4	280	566	34052	1.4	1.7	0.86	0.86	0.686333	0.86304
32	micro RNA, natural antisense etc	3	280	460	34052	1.1	1.4	0.79	0.79	0.731424	0.86304
3	minor CHO metabolism	1	280	170	34052	0.4	0.5	0.72	0.71	0.75516	0.86304
13	amino acid metabolism	1	280	299	34052	0.4	0.9	0.41	0.4	0.916229	0.999522
33	development	3	280	788	34052	1.1	2.3	0.46	0.46	0.958554	1
28	DNA	1	280	3122	34052	0.4	9.2	0.04	0.04	1	1

### Sheet: Level 2
Supplementary Data S5: MapMan enrichment analysis of nINV activity – Level 2
Fisher’s exact test (one-sided) for over-representation of MapMan bins among 280 GWAS-significant genes vs. 34,052 background genes. FDR correction: Benjamini–Hochberg per level. Blue = FDR < 0.05 (0 bins). Yellow = nominally significant p < 0.05 (12 bins). Bin 35 (not assigned) excluded. fold_enrichment = pct_sig / pct_bg (values > 1 indicate over-representation). odds_ratio: Fisher’s exact test…
bincode	bin_top_name	n_sig_in_bin	n_sig_total	n_bg_in_bin	n_bg_total	pct_sig	pct_bg	fold_enrichment	odds_ratio	p_value	FDR
34.18	transport	2	280	19	34052	0.7	0.1	12.8	14.28	0.0105052	0.220924
34.22	transport	2	280	20	34052	0.7	0.1	12.16	13.49	0.0116097	0.220924
26.10	misc	6	280	246	34052	2.1	0.7	2.97	3.06	0.0165493	0.220924
21.1	redox regulation	3	280	71	34052	1.1	0.2	5.14	5.37	0.0208523	0.220924
12.1	N-metabolism	1	280	3	34052	0.4	0	40.54	60.52	0.0244666	0.220924
25.2	C1-metabolism	1	280	3	34052	0.4	0	40.54	60.52	0.0244666	0.220924
25.9	C1-metabolism	1	280	3	34052	0.4	0	40.54	60.52	0.0244666	0.220924
27.3	RNA	29	280	2434	34052	10.4	7.1	1.45	1.51	0.0288395	0.220924
14.15	S-assimilation	1	280	4	34052	0.4	0	30.4	40.35	0.0324888	0.220924
19.99	tetrapyrrole synthesis	1	280	4	34052	0.4	0	30.4	40.35	0.0324888	0.220924
26.28	misc	3	280	93	34052	1.1	0.3	3.92	4.05	0.0415595	0.256913
30.1	signalling	2	280	43	34052	0.7	0.1	5.66	5.92	0.0487871	0.27646
30.11	signalling	3	280	106	34052	1.1	0.3	3.44	3.54	0.0572417	0.278031
31.2	cell	3	280	106	34052	1.1	0.3	3.44	3.54	0.0572417	0.278031
34.5	transport	1	280	8	34052	0.4	0	15.2	17.29	0.0639258	0.289797
30.4	signalling	2	280	57	34052	0.7	0.2	4.27	4.41	0.0800833	0.340354
34.13	transport	2	280	63	34052	0.7	0.2	3.86	3.98	0.0949621	0.379849
26.4	misc	2	280	73	34052	0.7	0.2	3.33	3.41	0.121294	0.42564
2.2	major CHO metabolism	2	280	74	34052	0.7	0.2	3.29	3.37	0.124018	0.42564
30.3	signalling	4	280	232	34052	1.4	0.7	2.1	2.13	0.125188	0.42564
11.6	lipid metabolism	1	280	18	34052	0.4	0.1	6.76	7.12	0.138136	0.437831
16.1	secondary metabolism	3	280	158	34052	1.1	0.5	2.31	2.35	0.141651	0.437831
34.21	transport	1	280	22	34052	0.4	0.1	5.53	5.76	0.166152	0.479766
10.8	cell wall	2	280	90	34052	0.7	0.3	2.7	2.75	0.169329	0.479766
34.10	transport	1	280	24	34052	0.4	0.1	5.07	5.26	0.179817	0.486729
10.3	cell wall	1	280	26	34052	0.4	0.1	4.68	4.84	0.19326	0.486729
29.8	protein	1	280	26	34052	0.4	0.1	4.68	4.84	0.19326	0.486729
17.5	hormone metabolism	2	280	102	34052	0.7	0.3	2.38	2.42	0.20485	0.497494
23.4	nucleotide metabolism	1	280	34	34052	0.4	0.1	3.58	3.66	0.24487	0.574177
34.15	transport	1	280	40	34052	0.4	0.1	3.04	3.1	0.281406	0.586378
27.1	RNA	4	280	328	34052	1.4	1	1.48	1.5	0.284645	0.586378
3.5	minor CHO metabolism	1	280	41	34052	0.4	0.1	2.97	3.02	0.287322	0.586378
30.8	signalling	1	280	41	34052	0.4	0.1	2.97	3.02	0.287322	0.586378
34.19	transport	1	280	42	34052	0.4	0.1	2.9	2.95	0.293189	0.586378
34.14	transport	1	280	46	34052	0.4	0.1	2.64	2.69	0.31618	0.610121
11.9	lipid metabolism	2	280	141	34052	0.7	0.4	1.73	1.74	0.323005	0.610121
8.1	TCA / org. transformation	1	280	49	34052	0.4	0.1	2.48	2.52	0.332933	0.611878
23.2	nucleotide metabolism	1	280	53	34052	0.4	0.2	2.29	2.32	0.354636	0.619594
23.3	nucleotide metabolism	1	280	54	34052	0.4	0.2	2.25	2.28	0.359951	0.619594
11.3	lipid metabolism	1	280	56	34052	0.4	0.2	2.17	2.2	0.370451	0.619594
26.16	misc	1	280	64	34052	0.4	0.2	1.9	1.92	0.41076	0.619594
10.2	cell wall	1	280	65	34052	0.4	0.2	1.87	1.89	0.415614	0.619594
16.5	secondary metabolism	1	280	65	34052	0.4	0.2	1.87	1.89	0.415614	0.619594
29.6	protein	1	280	66	34052	0.4	0.2	1.84	1.86	0.420428	0.619594
31.1	cell	4	280	407	34052	1.4	1.2	1.2	1.2	0.430706	0.619594
31.4	cell	2	280	178	34052	0.7	0.5	1.37	1.37	0.430988	0.619594
26.13	misc	1	280	70	34052	0.4	0.2	1.74	1.75	0.439294	0.619594
29.3	protein	3	280	299	34052	1.1	0.9	1.22	1.22	0.446527	0.619594
26.18	misc	1	280	72	34052	0.4	0.2	1.69	1.7	0.448496	0.619594
26.12	misc	1	280	74	34052	0.4	0.2	1.64	1.65	0.457548	0.619594
34.2	transport	1	280	79	34052	0.4	0.2	1.54	1.55	0.479534	0.619594
17.2	hormone metabolism	2	280	196	34052	0.7	0.6	1.24	1.25	0.4802	0.619594
11.8	lipid metabolism	1	280	81	34052	0.4	0.2	1.5	1.51	0.488078	0.619594
29.5	protein	18	280	2136	34052	6.4	6.3	1.02	1.03	0.492031	0.619594
29.1	protein	1	280	92	34052	0.4	0.3	1.32	1.33	0.532632	0.658527
27.2	RNA	1	280	100	34052	0.4	0.3	1.22	1.22	0.562588	0.683142
20.1	stress	6	280	777	34052	2.1	2.3	0.94	0.94	0.617869	0.731479
30.5	signalling	2	280	256	34052	0.7	0.8	0.95	0.95	0.623909	0.731479
30.2	signalling	4	280	542	34052	1.4	1.6	0.9	0.9	0.653374	0.746691
34.99	transport	1	280	130	34052	0.4	0.4	0.94	0.93	0.658845	0.746691
10.6	cell wall	1	280	150	34052	0.4	0.4	0.81	0.81	0.710973	0.780972
20.2	stress	3	280	446	34052	1.1	1.3	0.82	0.81	0.712062	0.780972
29.4	protein	5	280	736	34052	1.8	2.2	0.83	0.82	0.725892	0.783502
27.4	RNA	1	280	186	34052	0.4	0.5	0.65	0.65	0.785609	0.834709
13.1	amino acid metabolism	1	280	215	34052	0.4	0.6	0.57	0.56	0.8315	0.868272
29.2	protein	9	280	1443	34052	3.2	4.2	0.76	0.75	0.842735	0.868272
33.99	development	3	280	710	34052	1.1	2.1	0.51	0.51	0.933169	0.947096
28.1	DNA	1	280	2816	34052	0.4	8.3	0.04	0.04	1	1

### Sheet: Level 3
Supplementary Data S5: MapMan enrichment analysis of nINV activity – Level 3
Fisher’s exact test (one-sided) for over-representation of MapMan bins among 280 GWAS-significant genes vs. 34,052 background genes. FDR correction: Benjamini–Hochberg per level. Blue = FDR < 0.05 (0 bins). Yellow = nominally significant p < 0.05 (9 bins). Bin 35 (not assigned) excluded. fold_enrichment = pct_sig / pct_bg (values > 1 indicate over-representation). odds_ratio: Fisher’s exact test …
bincode	bin_top_name	n_sig_in_bin	n_sig_total	n_bg_in_bin	n_bg_total	pct_sig	pct_bg	fold_enrichment	odds_ratio	p_value	FDR
8.1.8	TCA / org. transformation	1	280	2	34052	0.4	0	60.81	121.04	0.0163781	0.23805
29.1.21	protein	1	280	3	34052	0.4	0	40.54	60.52	0.0244666	0.23805
30.4.3	signalling	1	280	3	34052	0.4	0	40.54	60.52	0.0244666	0.23805
29.2.4	protein	2	280	34	34052	0.7	0.1	7.15	7.59	0.0317975	0.23805
30.2.21	signalling	1	280	4	34052	0.4	0	30.4	40.35	0.0324888	0.23805
11.3.7	lipid metabolism	1	280	5	34052	0.4	0	24.32	30.26	0.0404453	0.23805
26.4.1	misc	2	280	40	34052	0.7	0.1	6.08	6.39	0.0428188	0.23805
2.2.1	major CHO metabolism	2	280	42	34052	0.7	0.1	5.79	6.07	0.0467656	0.23805
23.4.3	nucleotide metabolism	1	280	6	34052	0.4	0	20.27	24.21	0.0483366	0.23805
11.9.2	lipid metabolism	2	280	45	34052	0.7	0.1	5.41	5.64	0.0529232	0.23805
16.1.5	secondary metabolism	2	280	46	34052	0.7	0.1	5.29	5.51	0.0550364	0.23805
27.3.67	RNA	4	280	173	34052	1.4	0.5	2.81	2.88	0.0550809	0.23805
27.3.84	RNA	1	280	7	34052	0.4	0	17.37	20.17	0.0561633	0.23805
27.3.99	RNA	6	280	335	34052	2.1	1	2.18	2.23	0.0595124	0.23805
27.3.65	RNA	1	280	9	34052	0.4	0	13.51	15.13	0.0716247	0.250686
34.19.3	transport	1	280	9	34052	0.4	0	13.51	15.13	0.0716247	0.250686
27.3.34	RNA	1	280	10	34052	0.4	0	12.16	13.45	0.0792604	0.261093
10.8.2	cell wall	1	280	12	34052	0.4	0	10.13	11	0.0943448	0.278069
27.3.71	RNA	1	280	12	34052	0.4	0	10.13	11	0.0943448	0.278069
27.3.49	RNA	1	280	15	34052	0.4	0	8.11	8.64	0.116511	0.32623
10.8.99	cell wall	1	280	19	34052	0.4	0.1	6.4	6.72	0.145227	0.358841
27.3.59	RNA	1	280	19	34052	0.4	0.1	6.4	6.72	0.145227	0.358841
27.3.55	RNA	1	280	20	34052	0.4	0.1	6.08	6.37	0.152259	0.358841
27.3.4	RNA	1	280	22	34052	0.4	0.1	5.53	5.76	0.166152	0.358841
29.2.3	protein	2	280	90	34052	0.7	0.3	2.7	2.75	0.169329	0.358841
13.1.1	amino acid metabolism	1	280	23	34052	0.4	0.1	5.29	5.5	0.173013	0.358841
27.3.29	RNA	1	280	23	34052	0.4	0.1	5.29	5.5	0.173013	0.358841
17.5.3	hormone metabolism	1	280	25	34052	0.4	0.1	4.86	5.04	0.186566	0.360266
30.2.25	signalling	1	280	25	34052	0.4	0.1	4.86	5.04	0.186566	0.360266
11.8.1	lipid metabolism	1	280	27	34052	0.4	0.1	4.5	4.65	0.199899	0.361107
27.3.40	RNA	1	280	27	34052	0.4	0.1	4.5	4.65	0.199899	0.361107
30.2.24	signalling	1	280	29	34052	0.4	0.1	4.19	4.32	0.213013	0.362915
27.3.24	RNA	2	280	105	34052	0.7	0.3	2.32	2.35	0.213861	0.362915
16.1.1	secondary metabolism	1	280	33	34052	0.4	0.1	3.69	3.78	0.238603	0.380021
29.3.2	protein	1	280	34	34052	0.4	0.1	3.58	3.66	0.24487	0.380021
20.1.7	stress	6	280	511	34052	2.1	1.5	1.43	1.44	0.245606	0.380021
17.5.2	hormone metabolism	1	280	35	34052	0.4	0.1	3.47	3.56	0.251085	0.380021
27.3.44	RNA	1	280	37	34052	0.4	0.1	3.29	3.36	0.263363	0.38687
27.3.8	RNA	1	280	38	34052	0.4	0.1	3.2	3.27	0.269427	0.38687
29.5.11	protein	15	280	1541	34052	5.4	4.5	1.18	1.2	0.2881	0.40334
29.3.1	protein	1	280	51	34052	0.4	0.1	2.38	2.42	0.343874	0.455731
17.2.3	hormone metabolism	2	280	149	34052	0.7	0.4	1.63	1.65	0.346961	0.455731
27.3.11	RNA	2	280	150	34052	0.7	0.4	1.62	1.63	0.349937	0.455731
27.1.19	RNA	1	280	55	34052	0.4	0.2	2.21	2.24	0.365223	0.464829
16.5.1	secondary metabolism	1	280	59	34052	0.4	0.2	2.06	2.08	0.385879	0.480205
27.1.1	RNA	1	280	69	34052	0.4	0.2	1.76	1.78	0.434636	0.528703
27.3.35	RNA	1	280	73	34052	0.4	0.2	1.67	1.68	0.453041	0.528703
20.2.1	stress	2	280	186	34052	0.7	0.5	1.31	1.31	0.453174	0.528703
10.6.3	cell wall	1	280	112	34052	0.4	0.3	1.09	1.09	0.603971	0.690253
30.2.99	signalling	1	280	140	34052	0.4	0.4	0.87	0.87	0.685985	0.761182
27.3.6	RNA	1	280	147	34052	0.4	0.4	0.83	0.83	0.703692	0.761182
29.2.2	protein	1	280	153	34052	0.4	0.4	0.79	0.79	0.718076	0.761182
29.3.4	protein	1	280	154	34052	0.4	0.5	0.79	0.79	0.720404	0.761182
27.3.25	RNA	1	280	169	34052	0.4	0.5	0.72	0.72	0.75312	0.781013
29.2.1	protein	2	280	448	34052	0.7	1.3	0.54	0.54	0.884961	0.901051
29.2.7	protein	2	280	688	34052	0.7	2	0.35	0.35	0.978044	0.978044

### Sheet: Level 4
Supplementary Data S5: MapMan enrichment analysis of nINV activity – Level 4
Fisher’s exact test (one-sided) for over-representation of MapMan bins among 280 GWAS-significant genes vs. 34,052 background genes. FDR correction: Benjamini–Hochberg per level. Blue = FDR < 0.05 (0 bins). Yellow = nominally significant p < 0.05 (0 bins). Bin 35 (not assigned) excluded. fold_enrichment = pct_sig / pct_bg (values > 1 indicate over-representation). odds_ratio: Fisher’s exact test …
bincode	bin_top_name	n_sig_in_bin	n_sig_total	n_bg_in_bin	n_bg_total	pct_sig	pct_bg	fold_enrichment	odds_ratio	p_value	FDR
13.1.1.1	amino acid metabolism	1	280	8	34052	0.4	0	15.2	17.29	0.0639258	0.297069
2.2.1.1	major CHO metabolism	1	280	10	34052	0.4	0	12.16	13.45	0.0792604	0.297069
29.3.4.1	protein	1	280	15	34052	0.4	0	8.11	8.64	0.116511	0.297069
2.2.1.3	major CHO metabolism	1	280	16	34052	0.4	0	7.6	8.07	0.123779	0.297069
29.2.1.99	protein	1	280	16	34052	0.4	0	7.6	8.07	0.123779	0.297069
29.5.11.4	protein	14	280	1287	34052	5	3.8	1.32	1.34	0.176751	0.348426
11.9.2.1	lipid metabolism	1	280	31	34052	0.4	0.1	3.92	4.03	0.225913	0.348426
16.5.1.1	secondary metabolism	1	280	32	34052	0.4	0.1	3.8	3.9	0.232284	0.348426
20.1.7.12	stress	2	280	193	34052	0.7	0.6	1.26	1.26	0.472177	0.62957
29.2.2.3	protein	1	280	128	34052	0.4	0.4	0.95	0.95	0.653143	0.783772
29.2.1.2	protein	1	280	280	34052	0.4	0.8	0.43	0.43	0.901868	0.966842
29.2.7.1	protein	2	280	630	34052	0.7	1.9	0.39	0.38	0.966842	0.966842

### Sheet: Level 5
Supplementary Data S5: MapMan enrichment analysis of nINV activity – Level 5
Fisher’s exact test (one-sided) for over-representation of MapMan bins among 280 GWAS-significant genes vs. 34,052 background genes. FDR correction: Benjamini–Hochberg per level. Blue = FDR < 0.05 (0 bins). Yellow = nominally significant p < 0.05 (4 bins). Bin 35 (not assigned) excluded. fold_enrichment = pct_sig / pct_bg (values > 1 indicate over-representation). odds_ratio: Fisher’s exact test …
bincode	bin_top_name	n_sig_in_bin	n_sig_total	n_bg_in_bin	n_bg_total	pct_sig	pct_bg	fold_enrichment	odds_ratio	p_value	FDR
29.5.11.4.2	protein	10	280	469	34052	3.6	1.4	2.59	2.69	0.00579169	0.0579169
2.2.1.3.3	major CHO metabolism	1	280	2	34052	0.4	0	60.81	121.04	0.0163781	0.0818903
13.1.1.1.1	amino acid metabolism	1	280	6	34052	0.4	0	20.27	24.21	0.0483366	0.120842
29.2.2.3.4	protein	1	280	6	34052	0.4	0	20.27	24.21	0.0483366	0.120842
29.2.1.99.99	protein	1	280	8	34052	0.4	0	15.2	17.29	0.0639258	0.127852
29.2.7.1.18	protein	1	280	14	34052	0.4	0	8.69	9.31	0.109183	0.181971
16.5.1.1.1	secondary metabolism	1	280	24	34052	0.4	0.1	5.07	5.26	0.179817	0.233208
29.2.7.1.6	protein	1	280	25	34052	0.4	0.1	4.86	5.04	0.186566	0.233208
29.2.1.2.1	protein	1	280	107	34052	0.4	0.3	1.14	1.14	0.587225	0.652472
29.5.11.4.3	protein	4	280	790	34052	1.4	2.3	0.62	0.61	0.891664	0.891664
